# A combinatorial mutational map of active non-native protein kinases by deep learning guided sequence design

**DOI:** 10.1101/2025.08.03.668353

**Authors:** Kosuke Seki, Amy B. Guo, Deniz Akpinaroglu, Tanja Kortemme

## Abstract

Mapping protein sequence-function landscapes has either been limited to small steps (only few mutations) or to sequences similar to those already explored by evolution to maintain activity. Here, we overcome both limitations by applying deep-learning guided redesign to a natural protein tyrosine kinase to generate novel, functional sequences with highly combinatorial mutations. Using cell-free assays, we measure the activities and concentrations of 537 redesigned sequences, which differ from the wild-type by an average of 37 mutations while retaining activity in 85% of variants. These sequences sample 436 unique mutations at 76 different positions throughout the kinase domain. A simple regression model identifies key sequence determinants of function and predicts the function of unseen sequences. Our approach demonstrates how integrating deep-learning guided redesign, functional measurement at scale, and interpretable computational modelling enables functional exploration of highly combinatorial and sparse sequence-function landscapes at mutational scales not possible before.
