## Supplementary material for "A combinatorial mutational map of active non-native protein kinases by deep learning guided sequence design": DNA sequences: primer_sequences.xlsx

### Sheet: Sheet1
#	Name	Sequence
3	pcDF-R	GTTAAACAAAATTATTTCTACAGGG
4	pCDF-F	TTAACCTAGGCTGCTGC
77	pJL1-GibOLF	atgtatatctccttcttaaagttaaacaaaattatttcta
78	pJL1-GibOLR	gtcgaccggctgcta
79	LET>PJL1_F	tagaaataattttgtttaactttaagaaggagatatacat
80	LET>PJL1_R	gctttgttagcagccgg
105	hibit_ephb1_f	GGCGCCTTTTTAAAAAGATTTCAGGTTCTTCAGGTGAAAATCTGTATTTTCAGTC
106	hibit_ephb1_r	GAAATCTTTTTAAAAAGGCGCCAACCAGAAACCATatgtatatctccttcttaaag
81	pET_BB R	ATGTATATCTCCTTCTTAAAGTTAAACAAAATTATTTCTAG
82	pET_BB F	GATCCGGCTGCTAACAAAG
83	sol50-0.3-89-F	ttaactttaagaaggagatatacatATGAAAAGTTCACACCACC
84	sol50-0.3-89-R	ttcgggctttgttagcagccggatcTCAGGCGGTTATTGTAGC
169	insert r	gttattgctcagcggtgg
170	insert f, OL	AAACTTGTACTTCCAGTCCAATGCCgatcctaacgaggccgtc
171	pet f	ccaccgctgagcaataac
172	pet r	GGCATTGGACTGGAAGTAC
85	pJL1-LET-F2	gtcttaccgggttggactcaag
87	pJL1-LET-R2	cgtcactcatggtgatttctcacttg
89	pJL1-EPHB1-R	CTCGGAATATCCGGCTTTTAAAG
90	pJL1-EPHB1-F	GCATCGTGATGTGGGAGG
101	101-nxt-tag-5'-15	tcgtcggcagcgtcagatgtgtataagagacagGGATATTCCGAGAAA
104	104-nxt-tag-3'-15	gtctcgtgggctcggagatgtgtataagagacagCCACATCACGATGCC
107	107-nextera-(H/N]701	CAAGCAGAAGACGGCATACGAGATTCGCCTTAGTCTCGTGGGCTCGG
133	133-nextera-[E/H/N/S]501	AATGATACGGCGACCACCGAGATCTACACTAGATCGCTCGTCGGCAGCGTC
